# Single-cell RNA-seq reveals stepwise fate conversion of supporting cells to hair cells in the chick auditory epithelium

**DOI:** 10.1101/2022.08.25.505256

**Authors:** Mami Matsunaga, Ryosuke Yamamoto, Tomoko Kita, Hiroe Ohnishi, Norio Yamamoto, Takayuki Okano, Koichi Omori, Takayuki Nakagawa

## Abstract

In contrast to mammals, the avian cochlea, specifically the basilar papilla, can regenerate sensory hair cells, which involves fate conversion of supporting cells to hair cells. To determine the mechanisms for converting supporting cells to hair cells, we used single-cell RNA sequencing during hair cell regeneration in explant cultures of chick basilar papillae. We identified dynamic changes in the gene expression of supporting cells, and the pseudotime trajectory analysis demonstrated the stepwise fate conversion from supporting cells to hair cells. Initially, supporting cell identity was erased and transition to the precursor state occurred. A subsequent gain in hair cell identity progressed together with downregulation of precursor-state genes. Transforming growth factor beta receptor 1-mediated signaling was involved in induction of the initial step, and its inhibition resulted in suppression of hair cell regeneration. Our data provide new insights for understanding fate conversion from supporting cells to hair cells in avian basilar papillae.
