## Supplemental Table4 for "Single-cell RNA-seq reveals stepwise fate conversion of supporting cells to hair cells in the chick auditory epithelium"

### Sheet: Sheet 1
gene	pattern	importance
LOXL1	1	0.0417847
RPL37A	1	0.0334178
VIM	1	0.0246748
STC2	1	0.00973522
TNFRSF6B	1	0.00704847
LOC112533095	1	0.00403549
FBLN7	1	0.00362835
LOC112532889	1	0.00261853
LOC112533097	1	0.00257315
TRNAW-CCA	1	0.00227463
MIR6559	1	0.00221106
COL1A1	1	0.00213204
ADCYAP1	1	0.00187819
PHGDH	1	0.00182828
PLEK2	1	0.00161311
CNIH4	1	0.00154282
LY6CLEL	1	0.00120366
COL1A2	1	0.00117204
TNFAIP6	1	0.00112042
MAP1LC3C	1	0.000942546
NECAB1	1	0.000933594
HTRA1	1	0.000930945
LOC112531696	1	0.000813916
COCH	1	0.000800835
TNNC2	1	0.000764793
LOC107052092	1	0.000645642
CD9	1	0.000634685
LSMEM1	1	0.000617107
NES	1	0.000582457
TYW3	1	0.000574922
AMY1AP	1	0.000573492
TRNAT-CGU	1	0.000564041
SPP1	1	0.000536575
PLTP	1	0.000531912
G0S2	1	0.000497586
POSTN	1	0.000482059
CTSK	1	0.000464007
LOC112532517	1	0.000446579
LOC112532485	1	0.000416867
PTGDS	1	0.000370952
ASPN	1	0.000350507
TRNAT-CGU-2	1	0.000350415
RIDA	1	0.000326274
GIF	1	0.000313063
LOC112530443	1	0.000306377
LOC112530234	1	0.000280031
MIR6593	1	0.000275973
LAPTM5	1	0.000273468
COL6A1	1	0.000254684
CRISP2	1	0.000247855
LUM	1	0.000241153
CDKN1A	1	0.000240985
ACOT13	1	0.000240948
LOC112530006	1	0.000225521
RARRES1	1	0.000225282
DCN	1	0.000190281
TRNAT-AGU-4	1	0.000182637
APOH	1	0.000175486
MSC	1	0.000143272
LOC112533310	1	0.000123112
LOC112532408	1	0.000112495
CCDC84	1	0.000112172
MMP2	1	0.000104022
ZBTB6	1	9.72141e-05
AKR1D1	1	9.34344e-05
KDELR3	1	9.12094e-05
TTR	1	8.58177e-05
SPI1	1	8.05843e-05
TRNAS-GCU-4	1	8.03999e-05
LOC112532947	1	8.01313e-05
LOC107054037	1	7.53518e-05
LY86	1	6.14949e-05
LOC408038	1	4.94132e-05
TRNAM-CAU-11	1	4.19519e-05
MAFB	1	3.22055e-05
LOC107054628	1	2.32732e-05
AGR3	2	0.575272
AVP	2	0.042592
APOA1	2	0.030529
CALML4	2	0.0211713
PEBP4	2	0.0057788
DYNLL2	2	0.00525477
LOC107053726	2	0.00485837
AGR2	2	0.00249376
CENPS	2	0.00195351
EMP1	2	0.00134839
ES1ML2	2	0.00113184
POLR2D	2	0.00112626
MIR1610	2	0.00102576
LOC112533473	2	0.000861406
GLUL	2	0.000815182
ATP5S	2	0.000793479
C2H8ORF22	2	0.000704968
ALDOB	2	0.000601719
FOXD3	2	0.000522877
LOC107053443	2	0.000511005
TRNAR-UCU	2	0.000494483
TAC1	2	0.000484863
STYXL1	2	0.000469497
CRYAB	2	0.000442299
LOC112533436	2	0.000419865
OLFML3	2	0.000372348
LOC112531635	2	0.000311361
CAMK4	2	0.000290654
NPY	2	0.000290547
COLEC12	2	0.000282296
TRNAD-GUC-3	2	0.00027242
GJB1	2	0.000271051
CTSS	2	0.000262832
WISP1	2	0.000240558
TRNAI-AAU-7	2	0.000223305
ARF6	2	0.000180346
LOC112532534	2	0.000166805
CTGF	2	0.000165133
LOC112531622	2	0.000163337
C22H8ORF4	2	0.000131025
MMP9	2	0.000125545
LOC107049469	2	9.5888e-05
C1QB	2	8.27988e-05
PINLYP	2	7.66209e-05
EDKM	2	5.05808e-05
TRNAA-AGC-2	2	4.899e-05
IFI6	2	4.85022e-05
LOC107052859	2	4.38189e-05
GPR143	2	3.57017e-05
LOC112533096	2	3.04055e-05
LOC101747386	2	2.44277e-05
NCF1	2	2.40739e-05
LOC768772	3	0.180637
STMN1	3	0.135182
PENK	3	0.0640774
HPGDS	3	0.0469894
IFI30	3	0.00764202
NDE1	3	0.00526973
HES5	3	0.0046195
LOC107052590	3	0.00365447
COA5	3	0.00342521
CCND1	3	0.00317293
LOC100857549	3	0.00302096
MRPS10	3	0.00280384
KRT7	3	0.00271577
KNSTRN	3	0.00245782
MED31	3	0.00219601
KXD1	3	0.00199084
SPC25	3	0.00193554
LOC107054741	3	0.00190845
IFITM1	3	0.00180846
BBIP1	3	0.00176084
C26H6ORF125	3	0.00167392
PTTG1	3	0.00145144
CDK1	3	0.00137264
PSMD10	3	0.00133283
HAUS1	3	0.00129321
KRT23	3	0.00119467
PPP1R1C	3	0.00104735
SULT1E1	3	0.00100494
TSTD3	3	0.000859397
N6AMT1	3	0.00082464
TRNAA-UGC-5	3	0.000815856
POLR2I	3	0.000814198
MYL6	3	0.000774678
PMP22	3	0.000767386
TRNAN-GUU-7	3	0.000701851
LOC107052949	3	0.000666358
TUBB6	3	0.000627784
MRPL50	3	0.000596295
TVP23A	3	0.000580197
TSPAN18	3	0.000568456
PMP2	3	0.000549963
C14H16orf91	3	0.000477873
MIR1555	3	0.000285862
LOC112532734	3	0.000255877
LOC112531995	3	0.000236977
RSPO3	3	0.000232334
LOC107052133	3	0.000226454
LOC101750768	3	0.000223434
TRNAM-CAU-14	3	0.000216667
CKS2	3	0.000215598
TRNAR-CCG	3	0.000201514
LOC100858253	3	0.000191154
PBK	3	0.000166891
LOC107052659	3	0.000140258
CDKN3	3	0.000135845
ITGB2	3	0.000103264
TMEM126A	3	9.45611e-05
CDCA3	3	8.48467e-05
LOC107051745	3	8.44116e-05
MIR4732	3	7.90511e-05
TRNAL-CAA	3	6.38672e-05
LOC107054516	3	4.10687e-05
LOC770126	3	4.08194e-05
TRNAT-AGU-2	3	3.6766e-05
LOC107052279	3	3.66458e-05
LOC419322	3	3.40127e-05
LOC112530253	3	3.19375e-05
TECTB	4	5.77501
TMSB4X	4	1.71681
ID2	4	0.411091
GJB6	4	0.189075
CSRP2	4	0.17888
S100A10	4	0.176274
C9ORF58	4	0.0908872
LOC107053353	4	0.0831237
IFITM3	4	0.0733912
TIMP3	4	0.0589897
HBEGF	4	0.0556781
UPK1B	4	0.0521951
S100A11	4	0.0364875
S100A6	4	0.032138
ZFAND2A	4	0.0204545
F3	4	0.0182314
CTSV	4	0.0179605
HSPB9	4	0.016287
NDRG1	4	0.0150563
GPX1	4	0.013292
FGFBP1	4	0.00975408
EPCAM	4	0.00830978
VTN	4	0.00768535
ID1	4	0.00684604
SDC4	4	0.00634698
ES1ML1	4	0.00567286
TMEM243	4	0.0046059
CSTB	4	0.0043465
LOC101748700	4	0.00379039
RBP5	4	0.00338967
PPDPF	4	0.00338473
LOC112531980	4	0.00334127
PCBD2	4	0.0033312
DBI	4	0.00319986
CD99	4	0.00318877
WFDC2L	4	0.00291032
GNG5	4	0.00279814
ZNF593	4	0.00270719
TRNAA-AGC-9	4	0.0025121
KRT18	4	0.00241338
TMEM14C	4	0.00235212
LOC421935	4	0.00230045
MT4L	4	0.00220781
MGST1	4	0.00216178
SREK1IP1	4	0.00213774
DYNLL1	4	0.00199456
LOC107050595	4	0.00187748
NPC2	4	0.00181048
AvBD5	4	0.00175793
CPM	4	0.00175653
MRPL10	4	0.00164749
KCTD14	4	0.00164011
FAM89A	4	0.00161443
NNF1	4	0.00159433
IFIT5	4	0.00152202
METRNL	4	0.00146145
LOC112530239	4	0.00140872
GADD45A	4	0.00127234
PKIB	4	0.00116796
TXNDC17	4	0.0010833
SMIM11	4	0.00101441
TRNAR-ACG-2	4	0.00084914
ARHGDIB	4	0.000829398
LYRM2	4	0.000720714
LOC107054261	4	0.000675511
PTTG1IP	4	0.000672663
LOC101752112	4	0.000629296
KRT19	4	0.000624538
CCDC58	4	0.000623353
LOC112531155	4	0.00055488
TEF	4	0.00052689
SMIM8	4	0.000474741
CYP24A1	4	0.000441162
ACTA1	4	0.000421002
NFYB	4	0.000417083
PHLDA2	4	0.000377813
PLPP5	4	0.000354987
GSTZ1	4	0.000330893
COA6	4	0.000329442
SMIM4	4	0.000284447
H2AFJ	4	0.000250837
CA2	4	0.000203685
TRNAQ-CUG	4	0.000197962
MGP	4	0.000195195
LOC112532155	4	0.000180944
IL2RG	4	0.000138551
LOC420807	4	0.000120338
CCK	4	0.000110445
LOC112530339	4	8.06484e-05
LOC101752000	4	3.08485e-05
CALB1	5	0.706405
LCAT	5	0.444695
CEP41	5	0.361753
GSTT1L	5	0.281058
MIF	5	0.241311
LOC107053315	5	0.0135446
LOC101749199	5	0.012353
LOC101749471	5	0.00841424
DBNDD2	5	0.00801602
SPTSSA	5	0.00705972
LOC112530551	5	0.00505072
SS2	5	0.00479416
TCF24	5	0.00478799
LOC112530930	5	0.00469713
SDHAF2	5	0.00467302
PHPT1	5	0.00447416
MRPL54	5	0.00383779
PEF1	5	0.00364212
EXFABP	5	0.00361677
LIPML5	5	0.00351039
C7orf73	5	0.00338706
LOC107055328	5	0.00320532
SVIP	5	0.00310976
TIMM13	5	0.00310495
HSBP1L1	5	0.00309749
S100Z	5	0.0026027
NDUFS7	5	0.00252929
CENPV	5	0.00243524
C14orf180	5	0.00234899
TMEM251	5	0.0022778
MT3	5	0.00218693
HIST1H110	5	0.00207117
TMEM167B	5	0.00194604
PIN4	5	0.00167768
CZH5ORF63	5	0.0016098
LOC112532581	5	0.00147255
MGST3	5	0.00139034
PTPMT1	5	0.00138427
LOC112531640	5	0.00128391
LSM3	5	0.00126309
KRT20	5	0.00115422
HIST1H2B8	5	0.00115246
OTOS	5	0.0010947
MIR1723	5	0.000967224
HIST1H2BF	5	0.000956083
MZT1	5	0.000864936
PDSS2	5	0.000777451
PBDC1	5	0.000776812
NMU	5	0.000772196
RAP1A	5	0.000733439
TMA16	5	0.000726661
RFC2	5	0.000718884
ANXA1	5	0.000717368
UBE2A	5	0.000684007
LOC771972	5	0.000629489
MIR147-1	5	0.000564114
AVDL	5	0.000538128
GNA11	5	0.000535894
LOC768709	5	0.000514328
BATF3	5	0.000446623
CUTA	5	0.000422873
GCHFR	5	0.0004184
FKBP11	5	0.000417144
MIR30B	5	0.00036243
FGB	5	0.000353859
TRNAH-GUG-2	5	0.000345507
TRNAR-UCU-4	5	0.000337321
LOC112532844	5	0.000299928
HIST1H103	5	0.000299095
ACYP1	5	0.000290346
COQ3	5	0.000290254
NR2C2AP	5	0.000268389
LSM10	5	0.000260313
LOC107054644	5	0.000184403
LOC112530987	5	0.000178331
RPS19BP1	5	0.000176239
LOC112530098	5	0.000164279
LOC112532232	5	0.000150075
LRRC20	5	0.000134013
SNU13	5	0.000127831
GMNN	5	0.000113509
LOC107054193	5	7.03437e-05
MIR6614	5	6.78083e-05
PKIA	5	5.22725e-05
MIR92A1	5	4.60023e-05
CITED2	5	4.21539e-05
MIR29C	5	3.9745e-05
LOC100857928	5	3.53501e-05
TRNAI-AAU-5	5	3.388e-05
LOC107055185	5	3.33434e-05
CD63	5	3.27418e-05
MIR1790	5	2.80701e-05
CXCL14	6	1.12351
ATOH1	6	0.911427
NREP	6	0.341443
EDNRB2	6	0.23638
OCM	6	0.132989
CALB2	6	0.0498635
HMGB2	6	0.0326643
UCHL1	6	0.0285147
TNNC1	6	0.0190052
CKLF	6	0.0185692
TMEM88B	6	0.0153103
LOC420411	6	0.013919
MDK	6	0.0100407
LOC419390	6	0.0095863
SNRPE	6	0.00944639
NOP16	6	0.00739246
HES6	6	0.00670829
LOC771161	6	0.00663192
CRABP1	6	0.00579735
CST3	6	0.00515469
GSTA4L	6	0.00467274
CKS1B	6	0.00452325
TRAPPC3L	6	0.00412475
MRPL21	6	0.00378673
MALL	6	0.00342459
RGS2	6	0.00340843
ENY2	6	0.00314082
GNG13	6	0.0030305
POLR1D	6	0.00292507
LOC107052410	6	0.00279773
PTRH2	6	0.00251159
GADD45G	6	0.00236047
PSMG4	6	0.00231213
DPCD	6	0.002236
TRAPPC2L	6	0.00206931
UBE2C	6	0.00195114
GTSF1	6	0.00183514
IER3IP1	6	0.0018056
METTL7A	6	0.00176056
ADAT2	6	0.00172967
LOC107057363	6	0.00171053
MRPL30	6	0.00167966
GSTO1	6	0.00159657
OIP5	6	0.00156624
LOC112530673	6	0.00138666
LGALS1	6	0.0013272
ALKBH2	6	0.00130438
MRPL27	6	0.00126091
ND4L	6	0.00119706
POLR2H	6	0.0011054
LOC107053944	6	0.00109014
PTRHD1	6	0.00104817
NEXN	6	0.00104397
TAGLN3	6	0.00103632
ALG14	6	0.000964233
FAM183A	6	0.00094507
PCP4	6	0.000867038
EMG1	6	0.000771543
RPS27L	6	0.000764837
HS3ST2	6	0.000762734
C15orf61	6	0.000752281
CHMP1A	6	0.000746655
CA9	6	0.000728724
FABP5	6	0.000719618
FXYD2	6	0.000717255
LOC107055316	6	0.000690313
GDPD1	6	0.000674817
DNASE1	6	0.00067217
LOC418543	6	0.00065579
BPIFB2	6	0.0006359
PGRMC2	6	0.000628151
DTYMK	6	0.000612547
TMEM41A	6	0.000550877
HTATIP2	6	0.000548452
MIR1306	6	0.000441154
MRPL42	6	0.00041382
LOC112530521	6	0.000404688
HSPB11	6	0.000389208
PFN4	6	0.000355436
NSMCE1	6	0.000353453
LOC101752322	6	0.000301276
ABRACL	6	0.000296265
NIP7	6	0.000280871
RAB27A	6	0.000280827
LOC112532591	6	0.00026447
TCTEX1D2	6	0.00020699
SLBP	6	0.000194074
LOC100858984	6	0.000183228
LOC112530218	6	0.000177576
SLN	6	0.000172783
RSPH1	6	0.000169593
C9orf116	6	0.000138566
ADAM19	6	0.000131006
LOC107053622	6	0.000128102
CSTA	6	0.000127731
LOC112530002	6	0.000123098
DYDC1	6	0.000113773
EFCAB2	6	0.000111259
LOC112533523	6	0.000109373
LUZP2	6	0.000105266
VIP	6	0.000103487
NPM3	6	9.94169e-05
CBY1	6	9.93342e-05
C18H17ORF67	6	9.25096e-05
FKBP1B	6	8.82127e-05
FST	6	8.22771e-05
ACP5	6	7.81042e-05
GYPC	6	7.70885e-05
DYNLRB2	6	7.60212e-05
MSTN	6	6.57199e-05
MIR6590	6	5.12201e-05
ETNK2	6	4.34517e-05
CLEC17A	6	4.31502e-05
LOC112530277	6	4.27455e-05
LOC112532717	6	3.81308e-05
ASS1	6	3.72388e-05
SOD3	6	3.40859e-05
EDN2	6	3.14804e-05
TMEM17	6	3.13971e-05
LOC107053204	6	2.77041e-05
LOC100858295	6	2.53946e-05
ST8SIA6	6	2.21215e-05
DNAJC22	6	2.16645e-05
